# An INDEL genomic approach to explore population diversity of phytoplankton

**DOI:** 10.1101/2023.02.09.527951

**Authors:** Martine Devic, Louis Dennu, Jean-Claude Lozano, Cédric Mariac, Valérie Vergé, Philippe Schatt, François-Yves Bouget, François Sabot

## Abstract

**Background:** Although metabarcoding and metagenomic approaches have generated large datasets on worldwide phytoplankton species diversity, the intraspecific genetic diversity underlying the genetic adaptation of marine phytoplankton to specific environmental niches remains largely unexplored. This is mainly due to the lack of biological resources and tools for monitoring the dynamics of this diversity in space and time.

**Results:** To gain insight into population diversity, a novel method based on INDEL markers was developed on *Bathycoccus prasinos* (Mamiellophyceae), an abundant and cosmopolitan species with strong seasonal patterns. Long read sequencing was first used to characterise structural variants among the genomes of six *B. prasinos* strains sampled from geographically distinct regions in the world ocean. Markers derived from identified insertions/deletions were validated by PCR then used to genotype 55 *B. prasinos* strains isolated during the winter bloom 2018-2019 in the bay of Banyuls-sur-Mer (Mediterranean Sea, France). This led to their classification into eight multi-loci genotypes and the sequencing of strains representative of local diversity, further improving the available genetic diversity of *B. prasinos*. Finally, selected markers were directly tracked on environmental DNA sampled during 3 successive blooms from 2018 to 2021, showcasing a fast and cost-effective approach to follow local population dynamics.

**Conclusions:** This method, which involves (i) pre-identifying the genetic diversity of *B. prasinos* in environmental samples by PCR, (ii) isolating cells from selected environmental samples and (iii) identifying genotypes representative of *B. prasinos* diversity for sequencing, can be used to comprehensively describe the diversity and population dynamics not only in *B. prasinos* but also potentially in other generalist phytoplankton species.
