## Additional File 1 for "An INDEL genomic approach to explore population diversity of phytoplankton"

### Sheet: Supp_table1
	Supplementary table 1: Metadata of selected B. prasinos strains from collection.
	Strain	Latitude (North)	Longitude (East)	Sampling Ocean	Sampling site	Ecosystem	Depth	Sampling date	Sequencing Depth
	RCC5417	67.48	-63.78	Arctic sea	Baffin bay	coastal	0 m	01/06/2016	9
	RCC1613	57.67	8.67	Atlantic ocean	Oslo	pelagic	35 m	26/07/2007	239
	RCC685	54.18	2024-09-07	Atlantic ocean	Helgoland	coastal	0 m	16/05/2001	52
	RCC1615	50.2	0.32	Atlantic Ocean	Dieppe	pelagic	10 m	08/07/2007	5
	RCC1868	48.75	-3.95	Atlantic Ocean	Roscoff Astan	coastal	0 m	05/02/2009	19
	RCC4222	42.45	3.53	Mediterranean sea	Banyuls bay	coastal	3 m	01/01/2006	n.s.
	RCC4752	40.48	14.14	Mediterranean Sea	Gulf of Naples	pelagic	100 m	17/04/1986	14
	n.s. : Not Sequenced

### Sheet: Supp_table2
	Supplementary table 2: Genotyping of B. prasinos isolates from the bay of Banyuls.
	Markers values correspond to amplified sizes in base pair. Sequenced strains are written in bold.
	Strain ID	Sampling date	TOC1 promoter	yrcD promoter	Flavodoxin-like	Zinc finger	TIM a/b	MLG
	G7_031218	2018-12-03	2200	200	1200	730	b	2
	B9_031218	2018-12-03	2200	200	1200	730	b	2
	G11_031218	2018-12-03	2200	200	1200	730	b	2
	H11_031218	2018-12-03	2200	200	1200	730	b	2
	E1_280119	2019-01-28	2200	200	1200	730	a	1
	D2_280119	2019-01-28	2200	200	1200	730	a	1
	G2_280119	2019-01-28	2200	200	1200	730	a	1
	H4_280119	2019-01-28	2200	200	1200	730	a	1
	C2_280119	2019-01-28	2200	200	1200	730	a	1
	A5_280119	2019-01-28	2200	200	1200	730	a	1
	E4_280119	2019-01-28	2200	200	1200	730	a	1
	E2_050219	2019-02-05	2200	200	1200	820	b	5
	G1_110219	2019-02-11	2200	200	1200	730	b	2
	H1_110219	2019-02-11	2200	200	1200	730	a	1
	D2_110219	2019-02-11	2200	200	1200	730	b	2
	G2_110219	2019-02-11	2200	200	800	730	a	3
	A3_110219	2019-02-11	2200	200	800	730	a	3
	C1_110219	2019-02-11	2200	200	1200	730	b	2
	D1_110219	2019-02-11	2200	200	1200	730	a	1
	E1_110219	2019-02-11	2200	200	1200	730	a	1
	F1_110219	2019-02-11	2200	200	1200	730	b	2
	A2_110219	2019-02-11	2200	200	1200	730	a	1
	C2_110219	2019-02-11	2200	200	1200	730	b	2
	F2_110219	2019-02-11	2200	200	1200	730	a	1
	C3_110219	2019-02-11	2200	200	1200	730	b	2
	B3_110219	2019-02-11	2200	200	1200	730	a	1
	E3_110219	2019-02-11	2200	200	1200	730	a	1
	H4_110219	2019-02-11	2200	200	1200	730	a	1
	C4_110219	2019-02-11	2200	200	1200	730	b	2
	D4_110219	2019-02-11	2200	200	1200	730	a	1
	E4_110219	2019-02-11	2200	200	1200	730	a	1
	F4_110219	2019-02-11	2200	200	1200	730	a	1
	G4_110219	2019-02-11	2200	200	1200	730	a	1
	B1_250219	2019-02-25	700	400	1400	820	a	7
	C1_250219	2019-02-25	2200	200	1200	730	a	1
	E2_250219	2019-02-25	2200	200	1200	730	a	1
	B3_250219	2019-02-25	2200	200	800	730	a	3
	D1_250219	2019-02-25	2200	200	1200	730	a	1
	F1_250219	2019-02-25	2200	200	1200	730	b	2
	H1_250219	2019-02-25	2200	200	1200	730	a	1
	B2_250219	2019-02-25	2200	200	1200	730	b	2
	D2_250219	2019-02-25	2200	200	1200	730	b	2
	G2_250219	2019-02-25	2200	200	1200	730	a	1
	G3_250219	2019-02-25	2200	200	1200	730	a	1
	A4_250219	2019-02-25	2200	200	1200	730	a	1
	D4_250219	2019-02-25	2200	200	1200	730	a	1
	F4_250219	2019-02-25	2200	200	1200	730	a	1
	A8_260219	2019-02-26	700	200	1200	820	b	6
	B7_260219	2019-02-26	2200	200	1200	730	a	1
	F8_260219	2019-02-26	2200	200	800	730	a	3
	B8_260219	2019-02-26	2200	200	1600	730	a	8
	C8_260219	2019-02-26	2200	200	1200	730	a	1
	D3a_050319	2019-03-05	700	200	1200	730	a	4
	D3b_050319	2019-03-05	2200	200	1200	730	b	2
	A1_050319	2019-03-05	700	200	1200	730	a	4
